# Lactose blocks intercellular spreading of Galectin-1 from cancer cells to T-cells and activates tumor immunological control

**DOI:** 10.1101/2023.12.19.572484

**Authors:** Yu Hong, Xiaofang Si, Wenjing Liu, Xueying Mai, Yu Zhang

## Abstract

Understanding the mechanisms by which the immune system surveils cancer is the key to developing better tumor immunotherapy strategies. By CRISPR/Cas9 screenings, we identified that inactivation of beta-1,4-galactosyltransferase-1 (B4GALT1), a key enzyme in glycoconjugate biosynthesis, leads to enhanced T-cell receptor (TCR) activation and functions of CD8^+^ T-cells. Via proximity-dependent-intercellular-protein-spreading (PDICPS), cancer cells transfer surface-bound galectin-1 (Gal-1) proteins, which recognize and bind galactosylated membrane proteins, to CD8^+^ T-cells, thereby suppressing T-cell-mediated cytolysis. B4GALT1-deficiency leads to reduced cell-surface galactosylation and Gal-1 binding of CD8^+^ T-cells. Proteomic analysis revealed reduced binding of Gal-1 with TCR and its coreceptor CD8 on B4GALT1-deficient CD8^+^ T-cells, leading to enhanced TCR-CD8 colocalization and T-cell activation. Lactose, a structure-mimicking competitive inhibitor of N-glycan galactosylation, enhances the functions of CD8^+^ T-cells and tumor immunosurveillance. Results from various preclinical tumor models demonstrate that lactose and its derivatives are a new class of immune checkpoint inhibitors for tumor immunotherapy.
