## Supplementary Table 1 for "Lactose blocks intercellular spreading of Galectin-1 from cancer cells to T-cells and activates tumor immunological control"

### Sheet: Oligonucleotides
RT-qPCR primers
Gene	Forward primer	Reverse primer
mGapdh	TGTGTCCGTCGTGGATCTGA	CCTGCTTCACCACCTTCTTGAT
mPdcd1	ACCCTGGTCATTCACTTGGG	CATTTGCTCCCTCTGACACTG
mIfng	GGCCATCAGCAACAACATAAGCGT	TGGGTTGTTGACCTCAAACTTGGC
mTNFα	CTGTAGCCCACGTCGTAG	TTGAGATCCATGCCGTTG
hGAPDH	CAATGACCCCTTCATTGACC	TTGATTTTGGAGGGATCTCG
hCXCL9	CTGTTCCTGCATCAGCACCAAC	TGAACTCCATTCTTCAGTGTAGCA
hTNF	CTCTTCTGCCTGCTGCACTTTG	ATGGGCTACAGGCTTGTCACTC
hCCL5	CCTGCTGCTTTGCCTACATTGC	ACACACTTGGCGGTTCTTTCGG
hCXCL5	CAAGGTGGAAGTGGTAGCCTC	AAACTTTTCCATGCGTGCTCA
hCXCL10	GTGGCATTCAAGGAGTACCTC	TGATGGCCTTCGATTCTGGATT
hCCL17	TTCTCTGCAGCACATCCACGC	GGAGCAGTCCTCAGATGTCTGG
hIFNg	GGCTTTTCAGCTCTGCATCG	CGCTACATCTGAATGACCTGC
hCD137	TCTTCCTCACGCTCCGTTTCTC	TGGAAATCGGCAGCTACAGCCA
hCCL4	GCTTCCTCGCAACTTTGTGGTAG	GGTCATACACGTACTCCTGGAC
hCCL20	CTGGCTGCTTTGATGTCAGT	CCGTGTGAAGCCCACAATAAA
hIL10	TCAAGGCGCATGTGAACTCC	GATGTCAAACTCACTCATGGCT
hCXCL11	GAGTGTGAAGGGCATGGCTA	AGGGCCTATGCAAAGACAGC
Guide RNA
Gene	Target Sequence(5'>3')
Arpc2 sg1	GCTCTAGAGGAGGTTCCCTG
Arpc2 sg2	GTGTCTTTCAGCTCTAGAGG
Arpc4 sg1	TCTCATCACCAACTTCCACA
Arpc4 sg2	GGAACGACACAACAAGCCAG
B4galt1 sg1	GAGGAGACTCCGACCAACTG
B4galt1 sg2	GAGTTGCTGGCGCTGAAGGA
Bcl11b sg1	GCAGGCATGGGTGGCAGCGG
Bcl11b sg2	GAAGACGCACATGCACAAGG
Cd3d sg1	AAGGCGTTCTGGACCCACGA
Cd3d sg2	AATGAAGATGACACCAGCCA
Dpm3 sg1	GCCACAGGACCTCTCGGCAG
Dpm3 sg2	ACATGACGAAGTTAACACAG
Eif4g2 sg1	AGAGTTTCCAGGAAAAGGCA
Eif4g2 sg2	GGAGAGTGCGATTGCAGAAG
Ikzf1 sg1	GCAGCTTGATGTGCCGCAGG
Ikzf1 sg2	TGTGCAAGATAGGAGCAGAG
Lat sg1	CAGACGCCTTGAGCCCGGTG
Lat sg2	GAGATCCCCACAGCCCCTTG
Mgat2 sg1	CCACCAGCACCAGCTCCCCG
Mgat2 sg2	GCTAATCCTGACGCTCGTGG
Pdcd1 sg1	GCAGGGAGATGGCCCCACAG
Pdcd1 sg2	GACACACGGCGCAATGACAG
Sec16a sg1	CCAGACGGGACTGCCTGAGG
Sec16a sg2	GAAGAAGGGGTAGATGCAGG
Srp14 sg1	TGAGAGCCACGGATGGGAAA
Srp14 sg2	AGAGCCTGGTCAGCTCCGTC
Srp68 sg1	CTTGTGTGAGAGCAACCGGG
Srp68 sg2	GCTGAGAAGCAGATCCCGGG
Srp9 sg1	CTGGGAGGAGTTCAGCCGGG
Srp9 sg2	TAAGTCGCATTAACTGACTG
Tmed2 sg1	CAGCATCGACGCGCACGCCG
Tmed2 sg2	GATGGGCCTCATCTTCGAGG
Zap70 sg1	TAAGAGGATGGAATGTCCGC
Zap70 sg2	GGAGTACCTGAAGCTGAAGG
B2m sg1	GTATGTATCAGTCTCAGTGG
Lgals1 sg1	GTCTCACCTCTTGGCGTCCG
CD8a sgRNA	AAGTTCAGCAAGGAAAACGA
shRNA
Gene	Sequence(5'>3')
hB4GALT1 shRNA	ATTGCTAAATTGTCGTGAAATCTCGAGATTTCACGACAATTTAGCAATTTTTTG
