## Supplementary Table 2 for "Lactose blocks intercellular spreading of Galectin-1 from cancer cells to T-cells and activates tumor immunological control"

### Sheet: Sheet1
PLASMID	SOURCE	IDENTIFIER
Mouse Two Plasmid Activity-Optimized CRISPR Knockout Library	Addgene	#1000000096
pMSCV-U6 sgRNA(BbsI)-PGK-puro-2A-BFP	Addgene	#102796
pMSCV-U6 sgB4galt1-PGK-puro-2A-BFP	This paper	N/A
pMSCV-U6 sgB4galt1-PGK-puro-2A-B4galt1 long isoform	This paper	N/A
pMSCV-U6 sgB4galt1-PGK-puro-2A-B4galt1 short isoform	This paper	N/A
pMSCV-U6 sgCD8a-PGK-puro-2A-BFP	This paper	N/A
pMSCV-CD19 scFv-IRES-RFP-U6 sgRNA	This paper	N/A
pLenti-SFFV-NY ESO-1 TCR-2A-BFP-U6 shRNA	This paper	N/A
pLenti-EF1α-puro-2A-OVA	This paper	N/A
pLenti-EF1α-Cas9-2A-Blast	This paper	N/A
pLenti-U6 sgRNA-EF1α-mLALBA-IRES-eGFP	This paper	N/A
pLenti-U6 sgRNA-EF1α-mLALBA(A126K)-IRES-eGFP	This paper	N/A
pLenti-U6 sgRNA-EF1α-mLALBA(D107A)-IRES-eGFP	This paper	N/A
pLenti-U6 sgRNA-EF1α-IRES-eGFP	This paper	N/A
pLenti-U6 sgB4galt1-EF1α-IRES-eGFP	This paper	N/A
pLenti-U6 sgB4galt1-EF1α-mLALBA-IRES-eGFP	This paper	N/A
pLenti-U6 sgRNA-EF1α-Galectin1-eGFP fusion	This paper	N/A
AAV-EF1α-mLALBA-IRES-eGFP	This paper	N/A
AAV-EF1α-eGFP	This paper	N/A
psPAX2	Addgene	#12260
pMD2.G	Addgene	#12259
pCL-Eco	Addgene	#12371
