## Supplementary Table 6 for "Lactose blocks intercellular spreading of Galectin-1 from cancer cells to T-cells and activates tumor immunological control"

### Sheet: Sheet1
T accum pos signature	T accum neg signature	T exhaust pos signature	T exhaust neg signature	T exh fixed pos signature	T exh fixed neg signature	CD8 T cell activation signature	CD8 T cell terminal differentiation signature	T cell cytotoxicity signature
Btg2	4930539E08Rik	Abcb1b	1700021F05Rik	6330403K07Rik	AB124611	Btla	Cd160	Gzma
Cblb	Acat1	Abi3	Atp5d	Abi3	Alcam	Ccr7	Cd244a	Gzmb
Ccl1	Adssl1	Adrb2	Banf1	Actn2	Atic	Cd27	Cd274	Nkg7
Dgka	Aldh4a1	Adssl1	Birc5	Agtrap	Birc5	Cd3e	Ctla4	Prf1
Dgkz	Aoc2	Bckdhb	Bri3bp	Asb2	Btla	Cd40lg	Havcr2
Egr2	Atp5c1	Btg1	Bub1b	Bcl2	Bzw2	Cd47	Lag3
Entpd1	Bdh1	C1qc	Cd2ap	Car2	Capg	Cd69	Pdcd1
F11r	Bmi1	Camk2n1	Cenpa	Casp1	Ccr7	Cd8a	Tigit
Fyn	Cap1	Ccl3	Cenph	Ccl5	Cd200	Cd8b1
Hipk2	Capzb	Ccl4	Chic2	Ccr5	Cd28	Ctla4
Jun	Cd200	Ccl5	Cisd1	Cd200r1	Cdca7	Eomes
Nptxr	Cd70	Cd69	Ckap2	Cd200r2	Chst2	Fasl
Sema4d	Cdkn1b	Cpeb1	Cmc1	Cd200r3	Cxcr4	Gzma
Tap1	Cks2	Ctss	Dcaf13	Cd200r4	Dpp4	Gzmb
Tbc1d22a	Crabp2	Cuedc1	Fam111a	Cd244a	Dusp4	H2-Ea
Wnt10b	Cst3	Cysltr2	Fkbp4	Cd96	E2f2	Icos
	Ctsd	Dedd2	Flnb	Cdh1	Egr2	Ifng
	Cyth3	Dhx58	Gins4	Chn2	Emb	Il2ra
	Dok2	Dsel	Gpr55	Cish	Eomes	Lag3
	E2f8	Dusp1	Haus7	Cxcr6	Fbl	Lamp1
	Ect2	Dusp26	Hells	Dapk2	Fignl1	Prf1
	Eea1	Fosb	Imp4	F2r	Galk1	Tnfrsf18
	Eno3	Hspa1a	Ints12	Fcer1g	Gart	Tnfrsf4
	Etf1	Hspa1b	Ipo9	Fgl2	H2ac12	Tnfrsf9
	Foxd1	Ifit1bl1	Kif4	Glp1r	H2ac14
	Fyb	Ifit3	Mcm2	Grina	H2ac4
	Fzd4	Insyn2b	Mitd1	Gzmk	H2ac7
	Gaa	Jun	Mrpl18	Hcst	H2ax
	Gas2	Macc1	Mrpl19	Hoxa7	H3c3
	Gls2	Nr4a2	Mrpl34	Id2	Hk2
	Gm12184	Nr4a3	Mrps5	Il2rb	Hspd1
	Gm42674	Pou6f1	Mthfd1	Itga1	Il18r1
	Gpd2	Rgs1	Mthfd1l	Kif5c	Kpna2
	Il18	Rgs16	Mthfd2	Klrd1	Lef1
	Il1r2	Rgs2	Ndufa6	Lrrk1	Myb
	Il1rl1	Rnf166	Nek2	Myadm	Nrn1
	Il2ra	Rtp4	Nupl1	Myo1f	Pkn3
	Irf4	Samd3	Oxct1	Myo6	Pou2af1
	Itih5	Sfn	Pdk3	Nedd9	Ppa1
	Jak3	Ski	Pgam1	Osbpl3	Satb1
	Klrb1c	Slc14a1	Pgd	Pgm2l1	Sell
	Klrg1	Spata20	Rfc3	Ppm1b	Slc29a1
	Lag3	Spp1	Riox1	Rgs1	Snn
	Lclat1	Sycp2l	Rpp30	Rras2	St6gal1
	Litaf	Tmem88	Sar1b	Rtn4rl1	Timm8a1
	Lrig1	Tnfaip3	Sbds	S100a9	Tnfsf11
	Ltb	Tnn	Setd6	Spry2	Uhrf1
	Mdh2	Trf	Suclg2	Txk	Usp33
	Myb	Trim15	Toe1	Tyrobp	Zbtb32
	Nr4a2	Vps37b	Yeats4	Usp20
	Nusap1			Vamp4
	Pde6d			Vps54
	Pfn2
	Pglyrp1
	Pold4
	Pon1
	Pon2
	Prkcq
	Ptgfrn
	Ptpn2
	Rabgap1l
	Rasal1
	Rbm39
	Rgs16
	Rnd3
	Rnf11
	Romo1
	Rpa2
	Sat1
	Scg2
	Serpinb1b
	Serpine2
	Ski
	Smad3
	Tank
	Tbc1d4
	Tceal9
	Tie1
	Tmbim1
	Tmem109
	Tnfrsf9
	Tnfsf11
	Ttc39b
	Ttn
	Ube2t
	Vamp5
	Xdh
	Zfpm1
